# Insights into the bioluminescence systems of three sea pens (Cnidaria: Anthozoa): from *de novo* transcriptome analyses to biochemical assays

**DOI:** 10.1101/2024.04.30.591678

**Authors:** Laurent Duchatelet, Gabriela A. Galeazzo, Constance Coubris, Laure Bridoux, René Rezsohazy, Marcelo R.S. Melo, Martin Marek, Danilo T. Amaral, Sam Dupont, Anderson G. Oliveira, Jérôme Delroisse

## Abstract

Bioluminescence is the production of visible light by living organisms. It occurs through the oxidation of a luciferin substrate catalysed by luciferase enzymes. Auxiliary proteins, such as fluorescent proteins and luciferin-binding proteins, can modify the light emitted wavelength or stabilize reactive luciferin molecules, respectively. Additionally, calcium ions are crucial for the luminescence across various species. Despite the large phylogenetic distribution of bioluminescent organisms, only a few systems have been comprehensively studied. Notably, cnidarian species of the *Renilla* genus utilize a coelenterazine-dependent luciferase, a calcium-dependent coelenterazine-binding protein and a green fluorescent protein. We investigated the bioluminescence of three sea pen species: *Pennatula phosphorea, Anthoptilum murrayi* and *Funiculina quadrangularis* (Pennatuloidea, Anthozoa). Their light-emission spectra reveal peaks at 510, 513 and 485 nm, respectively. A coelenterazine-based reaction was demonstrated in all three species. Using transcriptome analyses, we identified predicted transcripts coding for luciferases, green fluorescent proteins and coelenterazine-binding proteins for *P. phosphorea* and *A. murrayi*. Immunodetection confirmed the expression of luciferase in *P. phosphorea* and *F. quadrangularis*. We also expressed recombinant luciferase of *A. murrayi*, confirming its activity. We highlighted the role of calcium ions in bioluminescence, possibly associated with the mechanism of substrate release at the level of coelenterazine-binding proteins. The study proposes a model for anthozoan bioluminescence, offering new avenues for future ecological and functional research on these luminous organisms.
