## Supplementary material for "Insights into the bioluminescence systems of three sea pens (Cnidaria: Anthozoa): from *de novo* transcriptome analyses to biochemical assays": Table S1

### Sheet: Lux species
Order	Family	Genus	Species	Bioluminescence	Bioluminescence color	Wavelength	Bioluminescent substrate	Bioluminescent enzyme	Associated molecules	References
Scleralcyonacea	Renillidae	Renilla	Renilla muelleri	Yes	Green	509 nm	Coelenterazine	Luciferase	Ca2+ / CBP / GFP	Anderson and Cormier, 1973; Wampler et al., 1973; Shimomura and Johnson, 1975; Spurlock and Cormier, 1975; Bryan and Sent-Gyorgyi, 1999; Williams, 2001; Titushin et al., 2008; Markova and Vysotski, 2015; Tessler et al., 2020; Delroisse et al., 2021
Scleralcyonacea	Renillidae	Renilla	Renilla koellikeri	Yes	Green	509 nm	Coelenterazine	Luciferase	Ca2+ / GFP	Morin and Hastings, 1971; Anderson and Cormier, 1973; Buck, 1973; Wampler et al., 1973; Anderson and Case, 1975; Shimomura and Johnson, 1975a; Satterlie et al., 1980; Anctil et al., 1982; Nealson et al., 1986; Germain and Anctil, 1988; Williams, 2001
Scleralcyonacea	Renillidae	Renilla	Renilla reniformis	Yes	Green	509 nm	Coelenterazine	Luciferase	Ca2+ / CBP / GFP	Anderson and Cormier, 1973; Wampler et al., 1973; Hori et al., 1977; Lorenz et al., 1991; Williams, 2001; Markova and Vysotski, 2015; Tessler et al., 2020; Delroisse et al., 2021
Scleralcyonacea	Virgulariidae	Acanthoptilum	Acanthoptilum gracile	Yes	Green	509 nm	Coelenterazine	Luciferase	Ca2+ / GFP	Anderson and Cormier, 1973; Wampler et al., 1973; McCapra and Hart, 1980; Satterlie et al., 1980; Williams, 2001
Scleralcyonacea	Virgulariidae	Virgularia	Virgularia mirabilis	Yes	Blue					Nicol, 1958; Williams, 2001
Scleralcyonacea	Virgulariidae	Stylatula	Stylatula elongata	Yes	Green	509 nm	Coelenterazine	Luciferase	Ca2+ / GFP	Anderson and Cormier, 1973; Wampler et al., 1973; McCapra and Hart, 1980; Satterlie et al., 1980; Nealson et al., 1986; Williams, 2001
Scleralcyonacea	Pennatulidae	Pennatula	Pennatula rubra	Yes	Green	509 nm				Williams, 2001
Scleralcyonacea	Pennatulidae	Pennatula	Pennatula phosphorea	Yes	Green	510 nm				Harvey, 1926a; Nicol, 1958; Williams, 2001; Duchatelet et al., 2023
Scleralcyonacea	Pennatulidae	Pennatula	Pennatula aculeata	Yes						Herring, 1991
Scleralcyonacea	Pennatulidae	Ptilosarcus	Ptilosarcus gurneyi	Yes	Green	509 nm	Coelenterazine	Luciferase	Ca2+ / GFP	Morin and Hastings, 1971; Anderson and Cormier, 1973; Wampler et al., 1973; Shimomura and Johnson, 1975, 1979; McCapra and Hart, 1980; Satterlie et al., 1980; Williams, 2001; Delroisse et al., 2021
Scleralcyonacea	Pennatulidae	Pteroeides	Pteroeides griseum	Yes	Green	508 nm				Williams, 2001
Scleralcyonacea	Funiculinidae	Funiculina	Funiculina quadrangularis	Yes	Blue-green	485 nm				Williams, 2001; Duchatelet et al., 2023
Scleralcyonacea	Kophobelemnidae	Kophobelemnon	Kophobelemnon stelliferum	Yes						Herring, 1991
Scleralcyonacea	Stachyptilidae	Stachyptilum	Stachyptilum superbum	Yes						Johnsen et al., 2012
Scleralcyonacea	Balticinidae	Balticina	Balticina californica	Yes						Maxmen, 2018
Scleralcyonacea	Anthoptilidae	Anthoptilum	Anthoptilum murrayi	Yes						Oliveira et al., 2022
Scleralcyonacea	Anthoptilidae	Anthoptilum	Anthoptilum grandiflorum	Yes						Herring, 1991
Scleralcyonacea	Veretillidae	Cavernularia	Cavernularia obesa	Yes	Green	509 nm	Coelenterazine	Luciferase	Ca2+	Shimomura and Johnson, 1975a, 1979; McCapra and Hart, 1980; Delroisse et al., 2021
Scleralcyonacea	Veretillidae	Cavernularia	Cavernularia habereri	Yes						Harvey, 1917, 1926b
Scleralcyonacea	Veretillidae	Cavernularia	Cavernularia pusilla	Yes						Williams, 2001
Scleralcyonacea	Veretillidae	Veretillum	Veretillum cynomorium	Yes	Green	525 nm			Ca2+	Titschack, 1968; Henry and Ninio, 1978; Williams, 2001
Scleralcyonacea	Veretillidae	Veretillum	Veretillum manillense	Yes						Williams, 2001
Scleralcyonacea	Echinoptilidae	Actinoptilum	Actinoptilum molle	Yes	Green					Williams, 2001
Scleralcyonacea	Echinoptilidae	Echinoptilum	Echinoptilum macintoshi	Yes						DeLeo et al., 2024
Scleralcyonacea	Protoptilidae	Distichoptilum	Distichoptilum gracile	Yes	Green	507 nm	Coelenterazine	Luciferase		Williams, 2001; Bessho-Uehara et al., 2020; Delroisse et al., 2021
Scleralcyonacea	Keratoisididae	Isidella	Isidella tentaculum	Yes	Blue-green	483 nm	Coelenterazine	Luciferase		Etnoyer, 2008; Bessho-Uehara et al., 2020; Delroisse et al., 2021
Scleralcyonacea	Keratoisididae	Isidella	Isidella elongata	Yes						Williams, 2001
Scleralcyonacea	Keratoisididae	Lepidisis	Lepidisis olapa	Yes	White					Muzik, 1978; Williams, 2001
Scleralcyonacea	Keratoisididae	Keratoisis	Keratoisis flexibilis	Yes						Raddatz et al., 2011
Scleralcyonacea	Keratoisididae	Acanella	Acanella arbuscula	Yes	Blue-green	485 nm				Herring, 1983
Scleralcyonacea	Chelidonisididae	Chelidonisis	Chelidonisis aurantiaca	Yes	Blue-green	495 nm				Herring, 1983
Scleralcyonacea	Umbellulidae	Umbellula	Umbellula magniflora	Yes	Green and Blue	501 and 470 nm				Haddock and Case, 1999
Scleralcyonacea	Umbellulidae	Umbellula	Umbellula thomsoni	Yes						Williams, 2001
Scleralcyonacea	Umbellulidae	Umbellula	Umbellula huxleyi	Yes	Green and Blue	510 and ?				Herring, 1991; Williams, 2001
Scleralcyonacea	Primnoidae	Thouarella	Thouarella hilgendorfi	Yes	Blue	475 nm				Herring, 1983
Scleralcyonacea	Primnoidae	Candidella	Candidella imbricata	Yes	Blue	475 nm				Herring, 1983
Scleralcyonacea	Coralliidae	Heteropolypus	Heteropolypus ritteri	Yes	Blue	476 nm	Coelenterazine	Luciferase		Bessho-Uehara et al., 2020; Delroisse et al., 2021
Scleralcyonacea	Coralliidae	Paragorgia	Paragorgia arborea	Yes	Blue-green		Coelenterazine	Luciferase		Bessho-Uehara et al., 2020; Delroisse et al., 2021
Scleralcyonacea	Chrysogorgiidae	Iridogorgia	Iridogorgia splendens	Yes						Bracken-Grissom et al., 2018; DeLeo et al., 2024
Scleralcyonacea	Chrysogorgiidae	Chrysogorgia	Chrysogorgia desbonni	Yes						Johnsen et al., 2012
Scleralcyonacea	Chrysogorgiidae	Chrysogorgia	Chrysogorgia tricaulis	Yes						DeLeo et al., 2024
Scleralcyonacea	Chrysogorgiidae	Parachrysogorgia	Parachrysogorgia chryseis	Yes						DeLeo et al., 2024
Scleralcyonacea	Chrysogorgiidae	Metallogorgia	Metallogorgia melanotrichos	Yes						DeLeo et al., 2024
Scleralcyonacea	Parasphaerascleridae	Parasphaerasclera	Parasphaerasclera grayi	Yes	Green					Williams, 2001
Malacalcyonacea	Paramuriceidae	Acanthogorgia	Acanthogorgia armata	Yes	Blue	480 nm				Herring, 1983
Zoantharia	Parazoanthidae	Savalia	Savalia lucifica	Yes	Green	520 nm	Coelenterazine	Luciferase	Ca2+	Anderson and Cormier, 1973; Cormier et al., 1974; Herring, 1983; Nealson et al., 1986
Zoantharia	Parazoanthidae	Kulamanamana	Kulamanamana haumeaae	Yes						Sinniger et al., 2013
Zoantharia	Parazoanthidae	Zibrowius	Zibrowius primnoidus	Yes						Carreiro-Silva et al., 2017
Zoantharia	Parazoanthidae	Bullagummizoanthus	Bullagummizoanthus emilyacadiaarum	Yes						DeLeo et al., 2024
Zoantharia	Parazoanthidae	Corallizoanthus	Corallizoanthus tsukaharai	Yes						DeLeo et al., 2024
Zoantharia	Epizoanthidae	Epizoanthus	Epizoanthus induratum	Yes						Cutress and Pequegnat, 1960
Actiniaria	Hormathiidae	Hormathia	Hormathia alba	Yes	Blue	472 nm				Tur, 1993; Bessho-Uehara et al., 2020

### Sheet: Ref
References
Anderson, J.M., Cormier, M.J. (1973). Lumisomes, the cellular site of bioluminescence in coelenterate. J. Biol. Chem. 248(8), 2937-2943. https://doi.org/10.1016/S0021-9258(19)44098-2
Bessho-Uehara, M., Francis, W.R., Haddock, S.H.D. (2020). Biochemical characterization of diverse deep-sea anthozoan bioluminescence systems. Mar. Biol. 167, 114. https://doi.org/10.1007/s00227-020-03706-w
Bracken-Grissom, H.D., Widder, E.A., Johnsen, S., Messing, C., Frank, T. (2018). Decapod diversity associated with deep-sea octocorals in the Gulf of Mexico. Crustaceana 91(10), 1267-1275. https://doi.org/10.1163/15685403-00003829
Bryan, B.J., Sent-Gyorgyi, C.S. (1999). Luciferases, fluorescent proteins, nucleic acids encoding the luciferases and fluorescent proteins and the use thereof in diagnostics, high throughput screening and novelty items. International Pub. No. WO 99/49019
Carreiro-Silva, M., Ocaña, O., Stankovic, D., Sampaio, I., Porteiro, F.M., Fabri, M.-C., Stefanni, S. (2017). Zoantharians (Hexacorallia: Zoantharia) associated with cold-water corals in the Azores region: New species and associations in the deep-sea. Front. Mar. Sci. 4, 88. https://doi.org/10.3389/fmars.2017.00088
Cormier, M.J., Hori, K., Anderson, J.M. (1974). Bioluminescence in coelenterates. Biochimica et Biophysica Acta 346, 137-164. https://doi.org/10.1016/0304-4173(74)90007-X
Cutress, C.E., Pequegnat, W.E. (1960). Three new species of Zoantharia from California. Pac. Sci. 14, 89-100.
DeLeo, D.M., Bessho-Uehara, M., Haddock, S.H.D., McFadden, C.S., Quattrini, A.M. (2024). Evolution of bioluminescence in Anthozoa with emphasis on Octocorallia. Proc. R. Soc. B. 291, 20232626. https://doi.org/10.1098/rspb.2023.2626
Delroisse, J., Duchatelet, L., Flammang, P., Mallefet, J. (2021). Leaving the dark side? Insights into the evolution of luciferases. Front. Mar. Sci. 8, 673620. https://doi.org/10.3389/fmars.2021.673620
Duchatelet, L., Coubris C., Pels, C., Dupont, S.T., Mallefet, J. (2023). Catecholamine involvement in the bioluminescence control of two species of anthozoans. Life 13(9), 1798. https://doi.org/10.3390/life13091798
Etnoyer, P.J. (2008). A new species of Isidella bamboo coral (Octocorallia: Alcyonacea: Isididae) from the northeast Pacific seamounts. Proc. Biol. Soc. Washington 121(4), 541-553.
Harvey, E.N. (1917). Studies on bioluminescence: VI. Light production by a Japanese Pennatulid, Cavernularia haberi. Am. J. Physiol.-Legacy Content 42(2), 349-358.
Harvey, E.N. (1926a). Additional data on the specificity of luciferin and luciferase, together with a general survey of this reaction. Am. J. Physiol.-Legacy Content 77(3), 548-554.
Harvey, E.N. (1926b). Oxygen and luminescence, with a description of methods for removing oxygen from cells and fluids. Biol. Bull. 51(2), 89-97.
Henry, J.-P., Ninio, M. (1978). Control of the Ca2+-triggered bioluminescence of Veretillum cynomorium lumisomes. Biochimica et biophysica Acta 504, 40-59. https://doi.org/10.1016/0005-2728(78)90005-1
Haddock, S.H.D., Case, J.F. (1999). Bioluminescence spectra of shallow and deep-sea gelatinous zooplankton: Ctenophores, medusae and siphonophores. Mar. Biol. 133, 571-582. https://doi.org/10.1007/s002270050497
Herring, P.J. (1983). The spectral characteristics of luminous marine organisms. Proc. R. Soc. Lond. B. 220, 183-217. https://doi.org/10.1098/rspb.1983.0095
Herring, P.J. (1991). Observations on bioluminescence in some deep-water anthozoans. In: Williams, R.B., Cornelius, P.F.S., Hughes, R.G., Robson, E.A. (Eds). Coenlenterate Biology: Recent Research on Cnidaria and Ctenophora. Developments in Hydrobiology, Vol. 66. Springer, Dordrecht, The Netherlands, pp. 573-579. https://doi.org/10.1007/978-94-011-3240-4_80
Hori, K., Charbonneau, H., Hart, R.C., Cormier, M.J. (1977). Structure of native Renilla reniformis luciferin. Proc. Natl Acad. Sci. U.S.A. 74(10), 4285-4287. https://doi.org/10.1073/pnas.74.10.4285
Johnsen, S., Frank, T.M., Haddock, S.H.D., Widder, E.A., Messing, C.G. (2012). Light and vision in the deep-sea benthos: I. Bioluminescence at 500-1000 m depth in the Bahamian Islands. J. Exp. Biol. 215(19), 3335-3343. https://doi.org/10.1242/jeb.072009
Lorenz, W.W., McCann, R.O., Longiaru, M., Cormier, M.J. (1991). Isolation and expression of a cDNA encoding Renilla reniformis luciferase. Proc. Natl. Acad. Sci. U.S.A. 88(10), 4438-4442. https://doi.org/10.1073/pnas.88.10.4438
Markova, S.V., Vysotski, E.S. (2015). Coelenterazine-dependent luciferases. Biochemistry (Moscow) 80(6), 714-732. https://doi.org/10.1134/S0006297915060073
Maxmen, A. (2018). The hidden lives of deep-sea creatures caught on camera. Nature 561, 296-297. https://doi.org/10.1038/d41586-018-06660-2
McCapra, F., Hart, R. (1980). The origins of marine bioluminescence. Nature 286(5774), 660-661. https://doi.org/10.1038/286660a0
Morin, J.G., Hastings, J.W. (1971). Biochemistry of the bioluminescence of colonial hydroids and other coelenterates. J. Cell. Physiol. 77(3), 305-311. https://doi.org/10.1002/jcp.1040770304
Muzik, K. (1978). A bioluminescent gorgonian, Lepidisis olapa, new species (Coelenterata: Octocorallia) from Hawaii. Bull. Mar. Sci. 28(4), 735-741.
Nealson, K.H., Arneson, A.C., Huber, M.E. (1986). Identification of marine organisms using kinetic and spectral properties of their bioluminescence. Mar. Biol. 91, 77-83. https://doi.org/10.1007/BF00397573
Nicol, J.A.C. (1958). Observations on the luminescence of Pennatula phosphorea, with a note on the luminescence of Virgularia mirabilis. J. Mar. Biol. Ass. U.K. 37, 551-563.
Oliveira, A.G., Galeazzo, G.A., Paiva, L.F., Melo, M.R.S., Amaral, D.T. (2022). Lighting up the depths of the Ocean: Mechanisms of light emission in the bioluminescent deep-water coral Anthoptilum murrayi Kolliker, 1880 (Anthoptilidae). FASEB Journal 36(6)
Raddatz, J., López Correa, M., Rüggeberg, A., Dullo, W.C., Hansteen, T. (2011). Bioluminescence in deep-sea isidid gorgonians from the Cape Verde archipelago. Coral Reefs 30, 579-579. https://doi.org/10.1007/s00338-011-0743-5
Satterlie, R.A., Anderson, P.A., Case, J.F. (1980). Colonial coordination in anthozoans: Pennatulacea. Marine & Freshwater Behaviour & Phy 7(1), 25-46. https://doi.org/10.1080/10236248009386969
Shimomura, O., Johnson, F.H. (1975). Chemical nature of bioluminescence systems in coelenterates. Proc. Natl. Acad. Sci. U.S.A. 72(4), 1546-1549. https://doi.org/10.1073/pnas.72.4.1546
Sinniger, F., Ocaña, O.V., Baco, A.R. (2013). Diversity of zoanthids (Anthozoa: Hexacorallia) on Hawaiian Seamounts: Description of the Hawaiian gold coral and additional zoanthids. PLoS ONE 8(1), e52607. https://doi.org/10.1371/journal.pone.0052607
Spurlock, B.O., Cormier, M.J. (1975). A fine structure study of the anthocodium in Renilla mülleri. Evidence for the existence of a bioluminescent organelle, the luminelle. J. Cell Biol. 64(1), 15-28. https://doi.org/10.1083/jcb.64.1.15
Tessler, M., Gaffney, J.P., Oliveira, A.G., Guarnaccia, A., Dobi, K.C., Gujarati, N.A., Galbraith, M., Mirza, J.D., Sparks, J.S., Pieribone, V.A., Wood, R.J., Gruber, D.F. (2020). A putative chordate luciferase from a cosmopolitan tunicate indicates convergent bioluminescence evolution across phyla. Sci. Rep. 10, 17724. https://doi.org/10.1038/s41598-020-73446-w
Titushin, M.S., Markova, S.V., Frank, L.A., Malikova, N.P., Stepanyuk, G.A., Lee, J., Vysotski, E.S. (2008). Coelenterazine-binding protein of Renilla muelleri: cDNA cloning, overexpression, and characterization as a substrate of luciferase. Photochem. Photobiol. Sci. 7(2), 189-196. https://doi.org/10.1039/B713109G
Titschack, H. (1968). über das nervensystem der seefeder Veretillium cynomorium (Pallas). Zeitschrift für Zellforschung 90, 347-371. https://doi.org/10.1007/BF00341992
Tur, J.M. (1993). Redescription and biological aspects of Hormathia alba (Andres, 1881), a luminescent sea anemone (Anthozoa, Actiniaria). Helgoländer Meeresunters 47, 213-219.
Wampler, J.E., Karkhanis, Y.D., Morin, J.G., Cormier, M.J. (1973). Similarities in the bioluminescence from the Pennatulacea. Biochimica et Biophysica Acta 314, 104-109. https://doi.org/10.1016/0005-2728(73)90068-6
Williams, G.C. (2001). First record of a bioluminescent soft coral: description of a disjunct population of Eleutherobia grayi (Thomson and Dean, 1931) from the Solomon Islands, with a review of bioluminescence in the Octocorallia. Proc. Calif. Acad. Sci. 52:209–225
