## Supplementary material for "Insights into the bioluminescence systems of three sea pens (Cnidaria: Anthozoa): from *de novo* transcriptome analyses to biochemical assays": Table S2

### Sheet: Primers
Primers were designed to amplify the hypothetical sequence of luciferase from Penatulla phosphorea
using Primer Blast software targeting specific or conserved regions
F1	AAAGGTGAAGTTCGTCGTCCA
R1	TTCCCATTTCATCAGGTGCAT
F2	ATCATGGCCTCGTGAAATCCC
R2	CCATTTCATCAGGTGCATCTTC
F3	TTCAGAAAAACATGCAGAAAATGC
R3	GGGATTTCACGAGGCCATGA
F4	ATGACTTCGAAAGTTTATGATC
F5	ATGACGTCAAAAGTTTACGATC
F6	AGATGTAAACAAATGAATGTTCTT
F7	TTCAGAAAAACATGCAGAAAATGC
F8	AGCATCTTCTTATTTATGGCG
F9	CTAGATCATTACAAATATCTTACT
F10	CTGATATTGAAGAAGATATTGC
