## Supplementary material for "Insights into the bioluminescence systems of three sea pens (Cnidaria: Anthozoa): from *de novo* transcriptome analyses to biochemical assays": Table S3

### Sheet: Feuille 1
Experimental purpose	First application	Second application
Calcium involvement	ASW CaCl2 0 mM	ASW CaCl2 0 mM
	ASW CaCl2 0 mM	ASW CaCl2 10 mM
	ASW CaCl2 0 mM	ASW CaCl2 20 mM
Intracellular storage	ASW CaCl2 0 mM	ASW CaCl2 0 mM
	ASW CaCl2 0 mM	ASW CaCl2 0 mM + A23187
	ASW CaCl2 0 mM	ASW CaCl2 10 mM
	ASW CaCl2 0 mM	ASW CaCl2 20 mM
	ASW CaCl2 0 mM	ASW CaCl2 20 mM + A23187
Calcium in adrenaline triggering process	ASW CaCl2 0 mM	ASW CaCl2 0 mM + Adrenaline
	ASW CaCl2 0 mM	ASW CaCl2 10 mM + Adrenaline
	ASW CaCl2 0 mM	ASW CaCl2 20 mM + Adrenaline
Calcium in KCl depolarisation process	ASW CaCl2 0 mM	ASW CaCl2 0 mM + KCl
	ASW CaCl2 0 mM	ASW CaCl2 10 mM + KCl
	ASW CaCl2 0 mM	ASW CaCl2 20 mM + KCl
