## Supplementary material for "Insights into the bioluminescence systems of three sea pens (Cnidaria: Anthozoa): from *de novo* transcriptome analyses to biochemical assays": Table S4

### Sheet: Feuille 1
P. phosphorea tissue samples	Pinnule	Rachis	Peduncle
Total Raws Reads (M)	47.27	47.27	41.96
Total Clean Reads (M)	45.29	45.53	40.29
Total Clean Nucleotides (Gb)	4.53	4.55	4.03
Q20 (%)	98.45	98.55	98.61
GC (%)	39.12	38.95	38.76
A. murrayi tissue sample	Whole
Total Raws Reads (M)	46.27
Total Clean Reads (M)	45.10
Total Clean Nucleotides (Gb)	2024-07-06
Q20 (%)	97.81
GC (%)	42.27
