## Supplementary material for "Insights into the bioluminescence systems of three sea pens (Cnidaria: Anthozoa): from *de novo* transcriptome analyses to biochemical assays": Table S5

### Sheet: Feuille 1
Species	Assemblies		Number	Total length (nt)	Mean length (nt)	N50 (nt)
P. phosphorea	Pinnules	Unigene	35.439	46,204,080	1.303	2.063
	Rachis	Unigene	33.778	43,123,036	1.276	2.041
	Peduncle	Unigene	31.001	34,918,458	1.126	1.808
	Pooled	Unigenes	49.51	72,928,901	1.473	2.35
A. murray	Whole body	Unigenes	66.425	54,366,500	818	1.14
