## Supplementary material for "Insights into the bioluminescence systems of three sea pens (Cnidaria: Anthozoa): from *de novo* transcriptome analyses to biochemical assays": Table S6

### Sheet: Luciferase
LUCIFERASE		FPKM values				Log10(FPKM+1)
		Pinnula	Rachis	Peduncle	Whole body	Pinnula	Rachis	Peduncle	Whole body
Pennatula phosphorea	Unigene12757	11.94	7.56	9.05		1.11193	0.932474	1.00217
Pennatula phosphorea	CL1333.contig1	13.93	23.17	0.17		1.17406	1.38328	0.0681859
Pennatula phosphorea	CL1333.contig2	2.35	0.89	0.06		0.525045	0.276462	0.0253059
Pennatula phosphorea	CL1771.contig1	1.63	1.17	0.68		0.419956	0.33646	0.225309
Pennatula phosphorea	CL1771.contig2	4.51	4.75	3.44		0.741152	0.759668	0.647383
Pennatula phosphorea	CL1771.contig3	10.83	11.99	8.24		1.07298	1.11361	0.965672
Pennatula phosphorea	CL1771.contig4	3.44	5.89	3.67		0.647383	0.838219	0.669317
Anthoptilum murrayi	comp24802				10.3264				1.05409
Anthoptilum murrayi	comp24811				246.218				2.39308
Anthoptilum murrayi	comp31557				1.59718				0.414502
Ref seq
Cavernularia obesa	RLuc-enzymes Clade A	HV760649	JP 2012110283-A/2: Photoprotein and Ca2+-triggered coelenterazine-binding protein
Renilla reniformis	RLuc-enzymes Clade A	AAA29804	Luciferase
Renilla muelleri	RLuc-enzymes Clade A	AAG54094	Luciferase
Renilla reniformis	RLuc-enzymes Clade B	g1530.t1	Data from the available genome
Renilla muelleri	RLuc-enzymes Clade B	g8155.t1	Data from the available genome
Xenia sp.	RLuc-enzymes Clade B	XP_046849943	Coelenterazine h 2-monooxygenase-like
Xenia sp.	RLuc-enzymes Clade B	XP_046849944	Coelenterazine h 2-monooxygenase-like
Xenia sp.	RLuc-enzymes Clade B	XP_046849945	Coelenterazine h 2-monooxygenase-like
Xenia sp.	RLuc-enzymes Clade B	XP_046850743	Coelenterazine h 2-monooxygenase-like
Pinnigorgia flava	RLuc-enzymes Clade B (partial sequence)	VIRT-24845	Data from the available genome
Pinnigorgia flava	RLuc-enzymes Clade B	VIRT-52702	Data from the available genome
Paramuricia clavata	RLuc-enzymes Clade B	CAB4002632	Renilla-luciferin 2-monooxygenase
Tubipora musica	RLuc-enzymes Clade B	VIRT-22132	Data from the available genome
Sinularia cruciata	RLuc-enzymes Clade B	VIRT-18452	Data from the available genome
Dendronephthya gigantea	RLuc-enzymes Clade B	XP_028391043	Coelenterazine h 2-monooxygenase-like
Renilla muelleri	RLuc-enzymes Clade C	g23356.t1	Data from the available genome
Sinularia cruciata	(partial sequence)	VIRT-1138	Data from the available genome
Tubipora musica		VIRT-15874	Data from the available genome
Pinnigorgia flava	(partial sequence)	VIRT-18295	Data from the available genome
Dendronephthya gigantea		XP_028394113	Coelenterazine h 2-monooxygenase-like
Strongylocentrotus purpuratus	Deuterostome Rluc-like enzymes	XP_030836986	Coelenterazine h 2-monooxygenase-like
Strongylocentrotus purpuratus	Deuterostome Rluc-like enzymes	XP_030836989	Coelenterazine h 2-monooxygenase-like
Saccoglossus kowalevskii	Deuterostome Rluc-like enzymes	XP_002738321	Renilla-luciferin 2-monooxygenase-like
Branchiostoma floridae	Deuterostome Rluc-like enzymes	XP_035680870	Coelenterazine h 2-monooxygenase-like
Ciona intestinalis	Deuterostome Rluc-like enzymes	XP_002127127	Uncharacterized protein LOC100178046
Sulfitobacter pontiacus	Bacterial haloalkane dehalogenases	WP_064216788	haloalkane dehalogenase
Phaeobacter sp.	Bacterial haloalkane dehalogenases	WP_054461824	haloalkane dehalogenase
Thalassovita mediterranea	Bacterial haloalkane dehalogenases	WP_058317896	haloalkane dehalogenase
Mycobacterium sp.	Bacterial haloalkane dehalogenases	WP_066929894	haloalkane dehalogenase
Shimia sp.	Bacterial haloalkane dehalogenases	WP_054002384	haloalkane dehalogenase
Algiphilus aromaticivorans	Bacterial haloalkane dehalogenases	WP_043766976	haloalkane dehalogenase
Candidatus Hydrogenedentes bacterium	Bacterial haloalkane dehalogenases	HIA46746	haloalkane dehalogenase
Myxococcales bacterium	Bacterial haloalkane dehalogenases	KPK14642	haloalkane dehalogenase

### Sheet: GFP
GFP		FPKM values				Log10(FPKM+1)
Species		Pinnula	Rachis	Peduncle	Whole body	Pinnula	Rachis	Peduncle	Whole body
Pennatula phosphorea	CL380.contig2	6.09	2.83	8.36		0.850646	0.583199	0.971276
Pennatula phosphorea	CL380.contig4	44.35	79.29	2.7		1.65658	1.90466	0.568202
Pennatula phosphorea	CL380.contig5	5.96	5.46	3.74		0.842609	0.810233	0.675778
Pennatula phosphorea	CL380.contig6	2.04	4.41	0		0.482874	0.733197	0
Pennatula phosphorea	CL380.contig7	1.83	0.87	2.22		0.451786	0.271842	0.507856
Pennatula phosphorea	CL380.contig8	0.14	0	0		0.0569049	0	0
Pennatula phosphorea	CL380.contig9	5.59	4.46	0.4		0.818885	0.737193	0.146128
Pennatula phosphorea	CL380.contig10	2.81	4.62	2.74		0.580925	0.749736	0.572872
Pennatula phosphorea	CL380.contig12	0.11	0.18	0		0.045323	0.071882	0
Anthoptilum murrayi	comp33799				0.754134				0.244063
Anthoptilum murrayi	comp24361				9.63716				1.02683
Ref seq
Cavernularia obesa	GFPs Octocorallia	BAN81727.1	Green fluorescent protein
Renilla reniformis	GFPs Octocorallia	AAK54757	Green fluorescent protein
Renilla reniformis	GFPs Octocorallia	FXAL01146664	Renilla reniformis genome assembly, contig: Renilla_reniformis.v1.146664, whole genome shotgun sequence
Renilla reniformis	GFPs Octocorallia	FXAL01136619	Renilla reniformis genome assembly, contig: Renilla_reniformis.v1.136619, whole genome shotgun sequence
Ptilosarcus sp.	GFPs Octocorallia	AAG54097	Green fluorescent protein
Ptilosarcus gurneyi	GFPs Octocorallia	CAV31546	Unnamed protein product, GFP
Renilla muelleri	GFPs Octocorallia	AAG54098	Green fluorescent protein
Renilla reniformis	GFPs Octocorallia	FXAL01005630	Renilla reniformis genome assembly, contig: Renilla_reniformis.v1.005630, whole genome shotgun sequence
Renilla reniformis	GFPs Octocorallia	FXAL01026913	Renilla reniformis genome assembly, contig: Renilla_reniformis.v1.026913, whole genome shotgun sequence
Renilla reniformis	GFPs Octocorallia	FXAL01007158	Renilla reniformis genome assembly, contig: Renilla_reniformis.v1.007158, whole genome shotgun sequence
Renilla reniformis	GFPs Octocorallia	FXAL01048487	Renilla reniformis genome assembly, contig: Renilla_reniformis.v1.048487, whole genome shotgun sequence
Dendronephthya gigantea	GFPs Octocorallia	XP_028390674	GFP-like non-fluorescent chromoprotein isoform X1
Dendronephthya gigantea	GFPs Octocorallia	XP_028390675	GFP-like non-fluorescent chromoprotein isoform X2
Paramuricea clavata	GFPs Octocorallia	CAB3994234	Green fluorescent
Xenia sp.	GFPs Octocorallia	XP_046861114	GFP-like non-fluorescent chromoprotein isoform X1
Xenia sp.	GFPs Octocorallia	XP_046861115	GFP-like non-fluorescent chromoprotein isoform X2
Scleronephthya gracillimum	GFPs Octocorallia	BAW32535	Green fluorescent protein like protein
Scleronephthya gracillimum	GFPs Octocorallia	BAW32536	Green fluorescent protein like protein
Scleronephthya gracillimum	GFPs Octocorallia	BAW32537	Green fluorescent protein like protein
Scleronephthya gracillimum	GFPs Octocorallia	BAW32538	Green fluorescent protein like protein
Dendronephthya sp.	GFPs Octocorallia	AAM10625	Green fluorescent protein
Clavularia sp.	GFPs Octocorallia	AAF03374	Fluorescent protein FP484
Sarcophyton sp.	GFPs Octocorallia	ACD13195	Green fluorescent GFP-like protein
Sarcophyton sp.	GFPs Octocorallia	BAG68908	Spring green fluorescent emitting protein
Montastraea cavernosa	GFPs Hexacorallia	AAO61598	Red fluorescent protein
Synthetic construct	GFPs Hexacorallia	AAO64992	Red fluorescent protein
Mycedium elephantotus	GFPs Hexacorallia	ABB17959	Red fluorescent GFP-like protein
Scolymia cubensis	GFPs Hexacorallia	AAU06843	Red fluorescent protein
Lobophyllia hemprichii	GFPs Hexacorallia	AAV54099	Green to red photoconvertible GFP-like protein EosFP
Catalaphyllia jardinei	GFPs Hexacorallia	ABN41777	Green-to-red photoconvertible GFP-like protein
Trachyphyllia geoffroyi	GFPs Hexacorallia	BAC20344	Kaede
Oxypora echinata	GFPs Hexacorallia	ABB17960	Red fluorescent GFP-like protein
Oxypora echinata	GFPs Hexacorallia	ABB17969	Green fluorescent GFP-like protein
Oxypora echinata	GFPs Hexacorallia	ABB17968	Green fluorescent GFP-like protein
Oxypora echinata	GFPs Hexacorallia	ABB17956	Green fluorescent GFP-like protein
Favites abdita	GFPs Hexacorallia	ACD13193	Green fluorescent GFP-like protein
Platygyra lamellina	GFPs Hexacorallia	ACD13194	Green fluorescent GFP-like protein
Orbicella faveolata	GFPs Hexacorallia	XP_020605513	GFP-like fluorescent chromoprotein cFP484
Orbicella faveolata	GFPs Hexacorallia	ABC68475	Green fluorescent protein
Echinophyllia sp.	GFPs Hexacorallia	BAD72874	Fluorescent protein Dronpa
Dipsastraea favus	GFPs Hexacorallia	BAD95670	Fluorescent protein
Orbicella annularis	GFPs Hexacorallia	AAK71332	Green fluorescent protein-like protein
Montastraea cavernosa	GFPs Hexacorallia	ABS87207	Green fluorescent protein
Montastraea cavernosa	GFPs Hexacorallia	ABS87206	Green fluorescent protein
Montastraea cavernosa	GFPs Hexacorallia	ABS87213	Green fluorescent protein
Montastraea cavernosa	GFPs Hexacorallia	ABS87214	Green fluorescent protein
Montastraea cavernosa	GFPs Hexacorallia	AAO61602	Cyan fluorescent protein
Montastraea cavernosa	GFPs Hexacorallia	AAL17905	Cyan fluorescent protein, partial
Mycedium elephantotus	GFPs Hexacorallia	ABB17955	Cyan fluorescent GFP-like protein
Micromussa lordhowensis	GFPs Hexacorallia	AUD11406	Cyan fluorescent protein
Orbicella faveolata	GFPs Hexacorallia	AAU04449	Green fluorescent protein G1
Montastraea cavernosa	GFPs Hexacorallia	AAO61601	Green fluorescent protein
Montastraea cavernosa	GFPs Hexacorallia	ABS87212	Green fluorescent protein
Montastraea cavernosa	GFPs Hexacorallia	ABS87208	Green fluorescent protein
Montastraea cavernosa	GFPs Hexacorallia	AAK97633	Green fluorescent protein
Montastraea cavernosa	GFPs Hexacorallia	AAO61600	Green fluorescent protein
Montastraea cavernosa	GFPs Hexacorallia	AAK71335	mcavFP_6
Montastraea cavernosa	GFPs Hexacorallia	AO61599	Green fluorescent protein
Orbicella faveolata	GFPs Hexacorallia	AAK83923	Green fluorescent protein
Galaxea fascicularis	GFPs Hexacorallia	ABB17962	Green fluorescent GFP-like protein
Galaxea fascicularis	GFPs Hexacorallia	BAD52001	Azami-Green
Galaxea fascicularis	GFPs Hexacorallia	BAD52002	Monomeric Azami Green
Montastraea cavernosa	GFPs Hexacorallia	AAU04448	Green fluorescent protein G2
Montastraea cavernosa	GFPs Hexacorallia	AAO61603	Green fluorescent protein
Cyphastrea microphthalma	GFPs Hexacorallia	CBI12485	Green-emitting fluorescent protein
Scleractinia sp.	GFPs Hexacorallia	ACV52374	Fluorescent protein
Montastraea cavernosa	GFPs Hexacorallia	ABS87210	Green fluorescent protein
Montastraea cavernosa	GFPs Hexacorallia	AAK62982	Green fluorescent protein
Fimbriaphyllia ancora	GFPs Hexacorallia	QAU55049	Green fluorescent protein
Agaricia fragilis	GFPs Hexacorallia	AAU06857	Green fluorescent protein 2
Scolymia cubensis	GFPs Hexacorallia	AAK71337	scubFP_4.4
Scolymia cubensis	GFPs Hexacorallia	AAK71333	scubFP_3.3
Ricordea florida	GFPs Hexacorallia	AAK71338	Green fluorescent protein-like protein
Ricordea florida	GFPs Hexacorallia	AAK71339	rfloFP_1.2
Galaxea fascicularis	GFPs Hexacorallia	8I4K_A	Chain A, Azami Red1.0
Echinopora forskaliana	GFPs Hexacorallia	ACD13196	Chromo-red fluorescent GFP-like protein
Porites porites	GFPs Hexacorallia	ABB17953	Red fluorescent GFP-like protein
Discosoma striata	GFPs Hexacorallia	AAF03370	Fluorescent protein FP483
Discosoma sp.	GFPs Hexacorallia	2VAD_A	Chain A, RED FLUORESCENT PROTEIN
Discosoma sp.	GFPs Hexacorallia	AAG16224	Red fluorescent protein
Discosoma sp.	GFPs Hexacorallia	AF03369	Fluorescent protein FP583
Galaxea fascicularis	GFPs Hexacorallia	ABB17967	GFP-like chromoprotein
Acropora hyacinthus	GFPs Hexacorallia	AAU06855	Chromoprotein
Acropora millepora	GFPs Hexacorallia	AAU06854	Chromoprotein
Acropora aculeus	GFPs Hexacorallia	AAU06856	Chromoprotein
Goniopora djiboutiensis	GFPs Hexacorallia	ABB17949	GFP-like chromoprotein
Goniopora tenuidens	GFPs Hexacorallia	AAL27542	GFP-like chromoprotein
Stylocoeniella sp.	GFPs Hexacorallia	ABB17951	GFP-like chromoprotein
Montipora efflorescens	GFPs Hexacorallia	ABB17950	GFP-like chromoprotein
Montipora sp.	GFPs Hexacorallia	BAE93224	Large stokes shift fluorescent protein
Montipora sp.	GFPs Hexacorallia	BAE93225	Large stokes shift fluorescent protein
Acropora tenuis	GFPs Hexacorallia	BBV24636	Green fluorescent protein
Acropora robusta	GFPs Hexacorallia	AAU06847	Green fluorescent protein
Acropora millepora	GFPs Hexacorallia	AAU06846	Green fluorescent protein
Acropora aculeus	GFPs Hexacorallia	AAU06845	Green fluorescent protein
Acropora aculeus	GFPs Hexacorallia	AAU06848	Cyan fluorescent protein
Acropora robusta	GFPs Hexacorallia	AAU06850	Cyan fluorescent protein
Acropora millepora	GFPs Hexacorallia	AAU06849	Cyan fluorescent protein
Acropora eurystoma	GFPs Hexacorallia	ACD13192	Green fluorescent GFP-like protein, partial
Pocillopora damicornis	GFPs Hexacorallia	AAU04450	Cyan fluorescent protein C1
Stylocoeniella sp.	GFPs Hexacorallia	ABB17963	Green fluorescent GFP-like protein
Anemonia manjano	GFPs Hexacorallia	AAF03371	Fluorescent protein FP486
Corynactis californica	GFPs Hexacorallia	ABI58282	Green fluorescent protein
Stylophora pistillata	GFPs Hexacorallia	ABB17971	GFP-like chromoprotein
Lithophyllon concinna	GFPs Hexacorallia	BAD24721	Fluorescent protein
Eusmilia fastigiata	GFPs Hexacorallia	ABB17958	Green fluorescent GFP-like protein
Eusmilia fastigiata	GFPs Hexacorallia	ABB17970	Cyan fluorescent GFP-like protein
Meandrina meandrites	GFPs Hexacorallia	AAO00733	Green fluorescent protein-like S110N mutant
Astrangia haimei	GFPs Hexacorallia	AAS18270	Green fluorescent protein 1
Astrangia haimei	GFPs Hexacorallia	AAS18271	Green fluorescent protein 2
Astrangia haimei	GFPs Hexacorallia	AAS18272	Green fluorescent protein 3
Porites porites	GFPs Hexacorallia	ABB17964	Green fluorescent GFP-like protein
Montipora efflorescens	GFPs Hexacorallia	ABB17952	Red fluorescent GFP-like protein
Montipora efflorescens	GFPs Hexacorallia	ABB17966	Green fluorescent GFP-like protein
Zoanthus sp.	GFPs Hexacorallia	AAO49327	Green fluorescent protein
Zoanthus sp.	GFPs Hexacorallia	AAL23574	Red fluorescent protein zoanRFP
Zoanthus sp.	GFPs Hexacorallia	AAF03373	Fluorescent protein FP538
Zoanthus sp.	GFPs Hexacorallia	AAF03372	Fluorescent protein FP506
Psammocora sp.	GFPs Hexacorallia	ACD13191	Cyan fluorescent GFP-like protein, partial
Montipora millepora	GFPs Hexacorallia	ABB17965	Cyan fluorescent GFP-like protein
Montipora efflorescens	GFPs Hexacorallia	ABB17954	Cyan fluorescent GFP-like protein
Entacmaea quadricolor	GFPs Hexacorallia	AAN05449	Red fluorescent protein FP611
Anemonia sulcata	GFPs Hexacorallia	ABQ58832	GFP-like chromoprotein
Anemonia sulcata	GFPs Hexacorallia	AAN52735	Green fluorescent protein as(s)FP499
Radianthus crispa	GFPs Hexacorallia	AAL27538	GFP-like chromoprotein
Condylactis gigantea	GFPs Hexacorallia	AAL27541	GFP-like chromoprotein
Condylactis gigantea	GFPs Hexacorallia	AAL27537	GFP-like chromoprotein
Condylactis gigantea	GFPs Hexacorallia	AAK71342	cgigFP-g
Heteractis magnifica	GFPs Hexacorallia	AAS19276	Nonfluorescent chromoprotein
Radianthus crispa	GFPs Hexacorallia	AAM10626	Green fluorescent protein
Cerianthus sp.	GFPs Hexacorallia	AAP55761	Orange fluorescent protein
Cerianthus membranaceus	GFPs Hexacorallia	AAQ11989	Green fluorescent protein FP512
Ceriantharia sp.	GFPs Hexacorallia	ACH67606	Green fluorescent protein
Anthomedusae sp.	GFPs Hydrozoa	AAR85350	Green fluorescent protein 1
Anthomedusae sp.	GFPs Hydrozoa	AAR85351	Green fluorescent protein 2
Clytia hemisphaerica	GFPs Hydrozoa	EP19815	Green fluorescent protein
Aequorea macrodactyla	GFPs Hydrozoa	AAL33917	Orange fluorescent protein
Aequorea macrodactyla	GFPs Hydrozoa	AAK02062	Green fluorescent protein
Aequorea coerulescens	GFPs Hydrozoa	AAN41637	Green fluorescent protein
Aequorea victoria	GFPs Hydrozoa	AAA27722	Green fluorescent protein
Phialidium sp.	GFPs Hydrozoa	AAR85349	Yellow fluorescent protein
Olindias formosus	GFPs Hydrozoa	BBC28143	Green fluorescent protein
Anthomedusae sp.	GFPs Hydrozoa	AAR85352	Non-fluorescent GFP-like chromoprotein

### Sheet: CBP
CBP				FPKM values				Log10(FPKM+1)
Species	Gene description (present paper)	Gene ID	Gene description (public databases)	Pinnula	Rachis	Peduncle	Whole body	Pinnula	Rachis	Peduncle	Whole body
Pennatula phosphorea	CBP	CL1544.contig1	/	318.6	690.09	2.91		2.50461	2.83953	0.592177
Pennatula phosphorea	CBP	CL1544.contig2	/	77.66	45.84	1.11		1.89575	1.67062	0.324282
Pennatula phosphorea	CBP-like	Unigene12032_All	/	3.68	2.63	1.02		0.670246	0.559907	0.305351
Pennatula phosphorea	PP-like Clade b	Unigene10436_All	/	55.01	136.66	711.13		1.74827	2.13881	2.85256
Pennatula phosphorea	PP-like Clade b	CL2172.contig1	/	10.59	14.11	43.52		1.06408	1.17926	1.64856
Pennatula phosphorea	PP-like Clade b	CL2172.contig2	/	7.67	27.59	158.1		0.938019	1.45621	2.20167
Pennatula phosphorea	?	CL2172.contig3	/	9.73	6.49	6.55		1.0306	0.874482	0.877947
Pennatula phosphorea	PP-like Clade b	Unigene10367_All	/	2.2	2.78	3.22		0.50515	0.577492	0.625312
Pennatula phosphorea	PP-like Clade b	Unigene502_All	/	22.75	31.29	131.16		1.37566	1.50907	2.1211
Pennatula phosphorea	PP-like Clade a	Unigene4438_All	/	1.32	1.22	3.23		0.365488	0.346353	0.62634
Pennatula phosphorea	?	Unigene7071_All	/	34.95	11.93	0		1.5557	1.1116	0
Pennatula phosphorea	?	Unigene8287_All	/	10.54	4.85	0		1.06221	0.767156	0
Anthoptilum murrayi	CBP	comp21366	/				54.8599				1.7471
Anthoptilum murrayi	CBP	comp32611	/				1.43863				0.387146
Anthoptilum murrayi	CBP	comp22336	/				235.164				2.37321
Anthoptilum murrayi	PP-like Clade b	comp8021	/				0.787575				0.252264
Anthoptilum murrayi	PP-like Clade b	comp23501	/				53.2554				1.73444
Anthoptilum murrayi	PP-like	comp21144	/				45.7026				1.66934
Anthoptilum murrayi	CBP-like C	comp27071_c0	/				9.60812				1.02564
Anthoptilum murrayi	CBP-like B	comp6286	/				0.756026				0.244531
Anthoptilum murrayi	CBP-like A	comp99008	/				0.501597				0.176553
Anthoptilum murrayi	CBP-like D	comp23804	/
Ref seq
Renilla muelleri	CBP	ABU41937	Ca2+-triggered coelenterazine-binding protein 1
Renilla muelleri	CBP	ABU41938	Ca2+-triggered coelenterazine-binding protein 2
Renilla muelleri	CBP	ABU41939	Ca2+-triggered coelenterazine-binding protein 3
Renilla muelleri	CBP	ABU41940	Ca2+-triggered coelenterazine-binding protein 4
Renilla muelleri	CBP	g22561	Data from the available genome
Renilla muelleri	CBP	g22562	Data from the available genome
Renilla muelleri	CBP	g22570	Data from the available genome
Renilla reniformis	CBP	P05938	Luciferin-binding protein
Renilla reniformis	CBP-like	g7415	Data from the available genome
Renilla muelleri	CBP-like	g22569	Data from the available genome
Paramuricia clavata	CBP-like	CAB3994220	Sarcoplasmic calcium-binding
Paramuricia clavata	CBP-like	CAB3983970	Sarcoplasmic calcium-binding
Paramuricia clavata	CBP-like	CAB4000637	Sarcoplasmic calcium-binding
Paramuricia clavata	CBP-like	CAB4019625	Sarcoplasmic calcium-binding
Paramuricia clavata	CBP-like	CAB4019624	Sarcoplasmic calcium-binding
Paramuricia clavata	CBP-like	CAB4034205	Sarcoplasmic calcium-binding
Paramuricia clavata	CBP-like	CAB3994219	Sarcoplasmic calcium-binding
Paramuricia clavata	CBP-like	CAB3994224	Sarcoplasmic calcium-binding
Paramuricia clavata	CBP-like	CAB3988635	Sarcoplasmic calcium-binding
Paramuricia clavata	CBP-like	CAB3977368	Sarcoplasmic calcium-binding
Paramuricia clavata	CBP-like	CAB4037851	Sarcoplasmic calcium-binding
Paramuricia clavata	CBP-like	CAB4022905	Sarcoplasmic calcium-binding
Paramuricia clavata	CBP-like	CAB3977039	Sarcoplasmic calcium-binding
Paramuricia clavata	CBP-like	CAB4028822	Sarcoplasmic calcium-binding
Paramuricia clavata	CBP-like	CAB4044548	Sarcoplasmic calcium-binding
Paramuricia clavata	CBP-like	CAB3996540	Sarcoplasmic calcium-binding-like
Paramuricia clavata	CBP-like	CAB3994541	Sarcoplasmic calcium-binding
Paramuricia clavata	CBP-like	CAB4003704	Sarcoplasmic calcium-binding
Paramuricia clavata	CBP-like	CAB4036445	Sarcoplasmic calcium-binding
Paramuricia clavata	CBP-like	CAB4022150	Sarcoplasmic calcium-binding
Paramuricia clavata	CBP-like	CAB4043978	Sarcoplasmic calcium-binding, partial
Paramuricia clavata	CBP-like	CAB4043531	Sarcoplasmic calcium-binding
Paramuricia clavata	CBP-like	CAB3998472	Sarcoplasmic calcium-binding
Paramuricia clavata	CBP-like	CAB4045099	EF-hand domain-containing, partial
Dendronephthya gigantea	CBP-like	XP_028394869	Luciferin-binding protein-like
Dendronephthya gigantea	CBP-like	XP_028405358	Luciferin-binding protein-like
Renilla muelleri	PP-like Clade b	g7574	Data from the available genome
Renilla muelleri	PP-like Clade b	g5090	Data from the available genome
Renilla muelleri	PP-like Clade b	g17360	Data from the available genome
Renilla reniformis	PP-like Clade b	g9430	Data from the available genome
Renilla reniformis	PP-like Clade b	g6557	Data from the available genome
Renilla reniformis	PP-like Clade b	g9429	Data from the available genome
Renilla reniformis	PP-like Clade b	g2364	Data from the available genome
Renilla reniformis	PP-like Clade b	g6234	Data from the available genome
Renilla reniformis	PP-like Clade b	g9392	Data from the available genome
Renilla reniformis	PP-like Clade b	g1773	Data from the available genome
Paramuricia clavata	PP-like 1	CAB4018496	Hypothetical predicted protein
Dendronephthya gigantea	PP-like	XP_028392505	Obelin-like
Paramuricia clavata	PP-like 2	CAB4009177	Obelin-like
Paramuricia clavata	PP-like 3	CAB4004870	Obelin-like
Renilla reniformis	PP-like Clade a	g10165	Data from the available genome
Renilla muelleri	PP-like Clade a	g15645	Data from the available genome
Nematostella vectensis	PP-like	Nvec_PP1	Photoprotein-like 1 (PP1
Nematostella vectensis	PP-like	Nvec_PP2	Photoprotein-like 2 (PP2
Obelia longissima	PP	1S36_A	Chain A, Obelin
Clytia gregaria	PP	BAG49086	Photoprotein clytin-II, partial
Clytia gregaria	PP	BAG49091	Photoprotein clytin-I, partial
Aequorea coerulescens	PP	AAO91813	Aequorin
Aequorea macrodactyla	PP	AAK02061	Apoaequorin
Aequorea victoria	PP	AAA27719	Aequorin precursor
Paramuricea clavata	SARC	CAB3980499	Sarcoplasmic calcium-binding
Paramuricea clavata		CAB3991440	Calmodulin
Paramuricea clavata		CAB4014340	Calmodulin 1
Paramuricea clavata		CAB4014341	Calmodulin 5
Paramuricea clavata		CAB3999465	Calmodulin-alpha-like isoform X1
Paramuricea clavata		CAB3999464	Calmodulin-alpha-like isoform X1
Paramuricea clavata		CAB3999463	Calmodulin-alpha-like isoform X3
Xenia sp.		XP_046851595	Calmodulin-like isoform X3
Xenia sp.		XP_046851596	Calmodulin-like isoform X4
Xenia sp.		XP_046853451	Calmodulin-alpha-like
Dendronephthya gigantea		XP_028394760	Calmodulin-beta-like
Dendronephthya gigantea		XP_028397525	Calmodulin-alpha-like
		Hm2160750
		Hm2154349
		Aque224535
		Aque224532
Nematostella vectensis		Nvec239788
Nematostella vectensis		Nvec188289
Nematostella vectensis		Nvec88970
		Ta37105
		RrP62184
		Mb33928
		Co02694T0
		HsCAA36839
Mnemiopsis leidyi		Mlei104636
Mnemiopsis leidyi		Mlei311625
		Psp_SARCa
		Psp_SARCb
		Bl_SARC
		Dm_SARC
		Aque_PP1
		Aque_PP2
		Aque_PP3
		Aque_PP4
Bolinopsis infundibulum		Bi_bolinopsin
Bolinopsis infundibulum		Bi_gr-bolinopsin
Beroe abyssicola		Ba_berovin
Mnemiopsis leidyi		Mlei_PP1
Mnemiopsis leidyi		Mlei_PP2
Mnemiopsis leidyi		Mlei_PP3
Mnemiopsis leidyi		Mlei_PP4
Mnemiopsis leidyi		Mlei_PP5
Mnemiopsis leidyi		Mlei_PP6
Mnemiopsis leidyi		Mlei_PP7
Mnemiopsis leidyi		Mlei_PP8
Mnemiopsis leidyi		Mlei_PP9
Mnemiopsis leidyi		Mlei_PP10
